# Evolutionary modelling of HCV subtypes provides rationale for their different disease outcomes

**DOI:** 10.1101/2021.02.02.429470

**Authors:** Hang Zhang, Ahmed A. Quadeer, Matthew R. McKay

**Affiliations:** Department of Electronic and Computer Engineering, The Hong Kong University of Science and Technology, Clear Water Bay, Hong Kong, China; Department of Chemical and Biological Engineering, The Hong Kong University of Science and Technology, Clear Water Bay, Hong Kong, China

## Abstract

Hepatitis C virus (HCV) is a leading cause of liver-associated disease and liver cancer. Of the major HCV subtypes, patients infected with subtype 1b have been associated with having a higher risk of developing chronic infection, cirrhosis and hepatocellular carcinoma. However, underlying reasons for this increased disease severity remain unknown. Here, we provide an evolutionary rationale, based on a comparative study of fitness landscape and in-host evolutionary models of the envelope glycoprotein 2 (E2) of HCV subtypes 1a and 1b. Our analysis demonstrates that a higher chronicity rate of subtype 1b may be attributed to lower fitness constraints, enabling 1b viruses to more easily escape antibody responses. More generally, our results suggest that differences in evolutionary constraints between HCV subtypes may be an important factor in mediating distinct disease outcomes. Our analysis also identifies antibodies that appear to be escape-resistant against both subtypes 1a and 1b, providing directions for the design of HCV vaccines having cross-subtype protection.
