## Supplementary Data 2 for "Evolutionary modelling of HCV subtypes provides rationale for their different disease outcomes"

### Sheet: Sheet1
Riesco2013	Isolate	Infectivity			Naik2017	Isolate	Infectivity
	P1t2c16	79139.9				1_2	1
	P1t2c16N645S	31818.1				1_2I388V	1.11
						1_2V395A	1.41
						1_2I388VV395A	0.828
Riesco2013 (M299V)	Isolate	Infectivity			Naik2017 (T292A)	Isolate	Infectivity
	P1t2c16M229V	89510				1_3	0.537
	P1t2c28	38746.8				1_2T292AI388V	0.527
						1_2T292AV395A	0.758
						1_2T292AI388VV395A	0.591
Urbanowicz2015	Isolate	Infectivity			Pantua2013	Isolate	Infectivity
	UKNP1.20.2	282.475				Con1	1.57996e+08
	UKNP1.20.3	1022.83				417S	1.03168e+07
	UKNP1.20.4	696.847				417T	3.74424e+06
	UKNP1.20.1	762.699				417G	1.15666e+08
						415D	7.55273e+06
