## Supplementary Data 3 for "Evolutionary modelling of HCV subtypes provides rationale for their different disease outcomes"

### Sheet: Sheet1
Residue	Mean escape time for E2 1b (generations), [t_e^i]
1	55.408
2	119.04
3	55.0368
4	68.7616
5	66.4244
6	126.333
7	80.3916
8	63.642
9	65.8628
10	64.4824
11	68.0392
12	66.302
13	66.4464
14	64.8356
15	69.2932
16	52.9072
17	74.74
18	68.1116
19	72.744
20	63.864
21	64.9164
22	59.9552
23	153.923
24	64.428
25	66.17
26	159.817
27	58.1212
28	78.6956
29	121.996
30	441.501
31	53.5216
32	93.4776
33	98.8288
34	113.286
35	407.65
36	183.064
37	117.992
38	391.641
39	87.1596
40	441.501
41	118.863
42	441.501
43	107.482
44	304.884
45	86.2208
46	441.501
47	88.9348
48	73.986
49	73.1096
50	101.318
51	51.3408
52	114.322
53	194.616
54	66.4004
55	72.096
56	115.73
57	83.0736
58	441.501
59	88.5912
60	156.736
61	67.3056
62	60.7356
63	57.5544
64	84.42
65	111.886
66	68.42
67	126.342
68	157.333
69	161.873
70	83.6488
71	78.7272
72	191.743
73	69.45
74	108.642
75	88.6744
76	391.364
77	97.4588
78	75.2964
79	89.4612
80	68.3284
81	58.8152
82	125.693
83	72.168
84	330.429
85	385.953
86	98.3632
87	197.428
88	97.3004
89	100.274
90	110.677
91	61.4512
92	69.5392
93	60.3496
94	75.7784
95	63.0368
96	67.1264
97	60.7188
98	98.0376
99	97.3384
100	82.7316
101	159.524
102	128.434
103	441.501
104	129.911
105	156.905
106	441.501
107	78.3028
108	156.099
109	69.414
110	80.022
111	441.501
112	110.102
113	68.9656
114	92.0608
115	110.247
116	200.379
117	67.584
118	59.36
119	149.938
120	417.779
121	416.395
122	441.501
123	416.634
124	123.977
125	441.501
126	162.2
127	441.501
128	196.541
129	122.57
130	441.501
131	146.319
132	194.782
133	155.508
134	202.607
135	164.095
136	151.501
137	441.501
138	87.382
139	59.8424
140	367.814
141	80.3416
142	417.509
143	192.305
144	83.0764
145	63.3552
146	144.813
147	441.501
148	66.6428
149	124.994
150	68.8324
151	99.362
152	200.575
153	198.512
154	160.68
155	89.1956
156	357.236
157	127.95
158	83.6756
159	125.962
160	203.752
161	139.135
162	416.774
163	63.8592
164	163.284
165	97.1448
166	441.501
167	206.859
168	186.574
169	441.501
170	158.98
171	147.196
172	203.915
173	391.091
174	65.9096
175	99.7492
176	441.501
177	78.6924
178	185.595
179	160.113
180	142.168
181	174.467
182	176.228
183	69.2968
184	196.688
185	164.207
186	137.519
187	70.4268
188	160.782
189	141.957
190	127.181
191	67.5144
192	102.425
193	94.704
194	67.4812
195	120.739
196	242.351
197	65.8816
198	441.501
199	441.501
200	161.152
201	441.501
202	441.501
203	391.441
204	416.661
205	441.501
206	104.8
207	441.501
208	78.038
209	244.599
210	371.377
211	205.962
212	74.9108
213	60.888
214	441.501
215	198.385
216	441.501
217	441.501
218	441.501
219	168.849
220	245.674
221	169.586
222	415.235
223	165.63
224	389.138
225	49.5428
226	202.204
227	64.2264
228	387.898
229	159.671
230	441.501
231	441.501
232	164.777
233	441.501
234	165.221
235	413.681
236	441.501
237	146.088
238	143.164
239	88.6388
240	158.552
241	82.334
242	65.0876
243	73.6328
244	90.5252
245	86.2176
246	71.4088
247	415.926
248	128.704
249	140.043
250	195.264
251	138.712
252	441.501
253	98.9416
254	123.272
255	160.136
256	441.501
257	109.479
258	54.7948
259	141.091
260	244.302
261	128.035
262	129.404
263	139.264
264	134.459
265	202.173
266	159.797
267	77.5244
268	156.932
269	357.938
270	62.4136
271	108.031
272	72.4936
273	101.405
274	205.453
275	417.914
276	304.657
277	90.4024
278	111.441
279	160.825
280	144.576
281	441.501
282	441.501
283	196.748
284	179.904
285	147.485
286	418.148
287	200.277
288	146.67
289	129.025
290	296.119
291	56.8868
292	135.314
293	441.501
294	392.136
295	128.431
296	90.198
297	99.0884
298	150.582
299	140.048
300	416.35
301	197.538
302	417.543
303	189.689
304	441.501
305	441.501
306	441.501
307	124.512
308	441.501
309	137.027
310	336.679
311	63.6084
312	154.872
313	69.6184
314	413.752
315	162.86
316	76.8952
317	441.501
318	155.523
319	412.606
320	159.228
321	242.819
322	63.0728
323	441.501
324	441.501
325	67.5728
326	89.0336
327	85.9148
328	122.153
329	60.6548
330	74.3564
331	72.0736
332	61.7812
333	441.501
334	120.578
335	101.048
336	67.6324
337	84.3144
338	135.427
339	113.032
340	113.464
341	82.9864
342	98.3588
343	193.48
344	199.38
345	294.798
346	240.372
347	420.236
348	86.1832
349	413.409
350	120.097
351	88.6656
352	109.676
353	340.364
354	119.83
355	130.194
356	85.548
357	94.132
358	68.1572
359	96.8988
360	158.574
361	111.736
362	160.912
363	73.652
